# Benchmarking computational tools for de novo motif discovery

**DOI:** 10.1101/2024.01.12.574168

**Authors:** Leandro Simonetti, Ylva Ivarsson, Norman E. Davey

## Abstract

**Background:** Over the past twenty years, numerous motif discovery bioinformatic tools have been developed for discovering short linear motifs (SLiMs) from high-throughput experimental data on domain-peptide interactions. However, these tools are generally evaluated individually and mostly using synthetic data that do not accurately capture the motif context observed within proteomic data. Consequently, it is unclear how these tools perform in real-world use cases and how they perform compared to each other.

**Results:** Here, we benchmarked five motif discovery tools and seven general sequence alignment tools on their capacity to find SLiMs. For this purpose we have built MEP-Bench, a benchmarking dataset of peptides of varying complexity from curated SLiM instances from the Eukaryotic Linear Motif database. MEP-Bench allows tools to be tested for the effect of dataset size, peptide length, background noise level and motif complexity on motif discovery. The main metric used to compare all tools was the percentage of correctly aligned SLiM containing peptides. Two motif discovery tools (DEME and SLiMFinder) and a sequence alignment tool (Opal) outperformed the rest of the tools when benchmarked with this metric, averaging over 70% correctly aligned motif-containing peptides. The performance of the motif discovery tools and Opal were not affected by the sizes of the datasets. However, increasing peptide lengths and noise levels decreased all tools’ performances. While all tools performed well for N-/C-terminal motifs, for low-complexity motifs only DEME and SLiMFinder returned correctly aligned motifs for 50% or more of the datasets.

**Conclusions:** This study highlights DEME, SLiMFinder and Opal as the best performing tools for finding motifs in short peptides, and it indicates experimental parameters that should be considered given the limitations of the available tools. However, there is room for improvement, as no tool was able to identify all motif types. We propose that MEP-Bench can serve as a valuable resource for the SLiM community to compare new motif discovery methods with those benchmarked here.
