## Supplementary Table S1 for "Benchmarking computational tools for de novo motif discovery"

### Sheet: Sheet1
Supplementary Table S1 - ELM classes overview. ELM Classes (as of February 2020) used for the generation of the MEP-Bench datasets. The number of instances per class and proteins they come from is shown, together with their motif Regular Expression (RegEx) and probability. The position of the motif in the protein is classified as C-terminal (C), internal (I) or N-terminal (N) based on their RegEx.
ELM_Class	Instances	Accessions	position	RegEx	Probability
CLV_C14_Caspase3-7	39	30	I	[DSTE][^P][^DEWHFYC]D[GSAN]	0.00309374
CLV_MEL_PAP_1	12	12	I	[ILV]..R[VF][GS].	0.000105376
CLV_NRD_NRD_1	2	2	I	(.RK)|(RR[^KR])	0.00746473
CLV_PCSK_FUR_1	13	12	I	R.[RK]R.	0.000508723
CLV_PCSK_KEX2_1	1	1	I	[KR]R.	0.00797346
CLV_PCSK_PC1ET2_1	6	4	I	KR.	0.00390277
CLV_PCSK_PC7_1	1	1	I	R...[KR]R.	0.000508723
CLV_PCSK_SKI1_1	2	2	I	[RK].[AILMFV][LTKF].	0.00682053
CLV_Separin_Fungi	4	3	I	S[IVLMH]E[IVPFMLYAQR]GR.	4.0454e-06
CLV_Separin_Metazoa	5	3	I	E[IMPVL][MLVP]R.	0.000341044
CLV_TASPASE1	2	1	I	Q[MLVI]DG..[DE]	4.7913e-06
DEG_APCC_DBOX_1	11	11	I	.R..L..[LIVM].	0.000767697
DEG_APCC_KENBOX_2	16	14	I	.KEN.	0.000184312
DEG_APCC_TPR_1	21	21	C	.[ILM]R$	1.36073e-05
DEG_COP1_1	12	10	I	[STDE]{1,3}.{0,2}[TSDE].{2,3}VP[STDE]G{0,1}[FLIMVYPA]	0.000390632
DEG_CRL4_CDT2_1	6	6	I	[NQ]{0,1}..[ILMV][ST][DEN][FY][FY].{2,3}[KR]{2,3}[^DE]	1.624e-07
DEG_CRL4_CDT2_2	1	1	I	[NQ]{0,1}..[ILMV]T[DEN][HMFY][FMY].{2,3}[KR]{2,3}[^DE]	2.237e-07
DEG_Kelch_actinfilin_1	1	1	I	[AP]P[MV][IM]V	2.1484e-06
DEG_Kelch_Keap1_1	13	13	I	[DNS].[DES][TNS]GE	5.95038e-05
DEG_Kelch_Keap1_2	1	1	I	QD.DLGV	3.48e-08
DEG_Kelch_KLHL3_1	4	4	I	E.EE.E[AV]DQH	5e-10
DEG_MDM2_SWIB_1	5	5	I	F[^P]{3}W[^P]{2,3}[VIL]	2.12466e-05
DEG_Nend_Nbox_1	0	0	N	^M{0,1}[FYLIW][^P]	0.000230216
DEG_Nend_UBRbox_1	0	0	N	^M{0,1}[RK][^P].	0.000206359
DEG_Nend_UBRbox_2	0	0	N	^M{0,1}([ED]).	0.000253708
DEG_Nend_UBRbox_3	0	0	N	^M{0,1}([NQ]).	0.000164535
DEG_Nend_UBRbox_4	8	8	N	^M{0,1}(C).	1.76792e-05
DEG_ODPH_VHL_1	8	5	I	[IL]A(P).{6,8}[FLIVM].[FLIVM]	7.03777e-05
DEG_SCF_COI1_1	9	0	I	..[RK][RK].SL..F[FLM].[RK]R[HRK].[RK].	0
DEG_SCF_FBW7_1	6	4	I	[LIVMP].{0,2}(T)P..([ST])	0.000713833
DEG_SCF_FBW7_2	2	2	I	[LIVMP].{0,2}(T)P..E	0.000388223
DEG_SCF_SKP2-CKS1_1	3	3	I	..[DE].(T)P.K	4.77974e-05
DEG_SCF_TIR1_1	24	24	I	.[VLIA][VLI]GWPP[VLI]...R.	1.3e-09
DEG_SCF_TRCP1_1	19	19	I	D(S)G.{2,3}([ST])	0.000126395
DEG_SIAH_1	9	9	I	.P.A.V.P[^P]	2.71482e-05
DEG_SPOP_SBC_1	8	4	I	[AVP].[ST][ST][ST]	0.000937963
DOC_AGCK_PIF_1	10	10	I	F..[FWY][ST][FY]	3.8427e-06
DOC_AGCK_PIF_2	5	5	I	F..[FWY][DE][FY]	3.2673e-06
DOC_AGCK_PIF_3	5	5	C	F..F$	6.03e-07
DOC_ANK_TNKS_1	17	15	I	.R..[PGAV][DEIP]G.	0.000353789
DOC_CKS1_1	8	3	I	[MPVLIFWYQ].(T)P..	0.00199146
DOC_CYCLIN_RxL_1	28	27	I	(.|([KRH].{0,3}))[^EDWNSG][^D][RK][^D]L.{0,1}[FLMP].{0,3}[EDST]	0.00421055
DOC_GSK3_Axin_1	6	0	I	V[ED]P[^P][RK]FA[^P]ELI[^P]RLE[^P][VIL]	0
DOC_MAPK_DCC_7	11	10	I	[RK].{2,4}[LIVP]P.[LIV].[LIVMF]|[RK].{2,4}[LIVP].P[LIV].[LIVMF]	0.000451252
DOC_MAPK_FxFP_2	15	14	I	F.[FY]P	5.6264e-05
DOC_MAPK_gen_1	14	3	I	[KR]{0,2}[KR].{0,2}[KR].{2,4}[ILVM].[ILVF]	0.0043238
DOC_MAPK_GRA24_9	2	1	I	[LIV][^P][^P][RK][RK]G.{3,6}[LIVP]P.[LIV].[LIVMF]|[LIV][^P][^P][RK][RK]G.{3,6}[LIVP].P[LIV].[LIVMF]	6.636e-07
DOC_MAPK_HePTP_8	10	9	I	([LIV][^P][^P][RK]....[LIVMP].[LIV].[LIVMF])|([LIV][^P][^P][RK][RK]G.{4,7}[LIVMP].[LIV].[LIVMF])	0.000106573
DOC_MAPK_JIP1_4	28	27	I	[RK]P[^P][^P]L.[LIVMF]	0.000129287
DOC_MAPK_MEF2A_6	27	22	I	[RK].{2,4}[LIVMP].[LIV].[LIVMF]	0.00258382
DOC_MAPK_NFAT4_5	17	17	I	[RK][^P][^P][LIM].L.[LIVMF].	0.000163458
DOC_MAPK_RevD_3	6	5	I	[LIVMPFA].[LIV].{1,2}[LIVMP].{4,6}[LIV]..[RK][RK]	0.000180483
DOC_PIKK_1	4	4	I	[DEN][DEN].{2,3}[ILMVA][DEN][DEN]L	3.12857e-05
DOC_PP1_MyPhoNE_1	9	9	I	R[^P][DEQ]Q[VIL]([RK][^P]|[^P][RK])[YW]	4.405e-07
DOC_PP1_RVXF_1	19	15	I	..[RK].{0,1}[VIL][^P][FW].	0.000830144
DOC_PP1_SILK_1	14	14	I	.[GS]IL[KR][^DE]	3.77751e-05
DOC_PP2A_B56_1	18	18	I	([LMFYWIC]..I.E)|(L..[IVLWC].E).	0.00145814
DOC_PP2B_LxvP_1	8	8	I	L.[LIVAPM]P	0.00229635
DOC_PP2B_PxIxI_1	10	10	I	.P[^P]I[^P][IV][^P]	0.000136786
DOC_SPAK_OSR1_1	11	7	I	RF[^P][IV].	7.67826e-05
DOC_USP7_MATH_1	10	3	I	[PA][^P][^FYWIL]S[^P]	0.0123885
DOC_USP7_MATH_2	1	1	I	P.E[^P].S[^P]	0.000716871
DOC_USP7_UBL2_3	7	7	I	K...K	0.00374177
DOC_WD40_RPTOR_TOS_1	5	5	C	F[EDQS][MILV][ED][MILV]((.{0,1}[ED])|($))	2.07475e-05
DOC_WW_Pin1_4	93	55	I	...([ST])P.	0.0154332
LIG_14-3-3_CanoR_1	62	42	I	R[^DE]{0,2}[^DEPG]([ST])(([FWYLMV].)|([^PRIKGN]P)|([^PRIKGN].{2,4}[VILMFWYP]))	0.00447667
LIG_14-3-3_ChREBP_3	1	1	I	IR[^P][^P]N[^P][^P]WR[^P]W[YFH][ITML][^P]Y[IVL]	0
LIG_14-3-3_CterR_2	5	2	C	R[^DE]{0,2}[^DEPG]([ST])[^P]{0,1}$	6.41503e-05
LIG_Actin_RPEL_3	13	0	I	[IL]..[^P][^P][^P][^P]R.....[IL]..[^P][^P][ILV][ILM]	6.116e-06
LIG_Actin_WH2_1	9	0	I	R..[ILVMF][ILMVF][^P][^P][ILVM].{4,7}L(([KR].)|(NK))[VATI]	2.209e-06
LIG_Actin_WH2_2	17	0	I	[^R]..((.[ILMVF])|([ILMVF].))[^P][^P][ILVM].{4,7}L(([KR].)|(NK))[VATIGS]	0.000660305
LIG_ANK_PxLPxL_1	10	10	I	P.LP.[IL].{1,3}[VLF]	2.67021e-05
LIG_AP_GAE_1	11	7	I	[DE][DES][DEGAS]F[SGAD][DEAP][LVIMFD]	5.2795e-06
LIG_AP2alpha_1	11	7	I	F.D.F	1.69022e-05
LIG_AP2alpha_2	54	8	I	DP[FW]	0.000119206
LIG_APCC_ABBA_1	11	9	I	[ILVMF].[ILMVP][FHY].[DE]	0.000384251
LIG_APCC_ABBAyCdc20_2	2	2	I	[KR]..[ILVM][FHY].[DE]	0.000166859
LIG_APCC_Cbox_1	2	2	I	[DE]R[YFH][ILFVM][PAG].R	1.465e-06
LIG_APCC_Cbox_2	3	3	I	DR[YFH][ILFVM][PA]..	5.7512e-06
LIG_BH_BH3_1	19	0	I	....[LIFVYMTE][ASGC][^P]{2}L[^P]{2}[IVMTL][GACS][D][^P][FVLMI].	2.1745e-06
LIG_BIR_II_1	0	0	N	^M{0,1}[AS]...	0.000325202
LIG_BIR_III_1	1	1	N	^M{0,1}A.P.	1.27655e-05
LIG_BIR_III_2	3	3	I	DA.P.	0.000351121
LIG_BIR_III_3	4	4	N	^M{0,1}A.[AP].	2.28176e-05
LIG_BIR_III_4	2	2	I	DA.G.	0.000275376
LIG_BRCT_BRCA1_1	5	5	I	.(S)..F	0.00191152
LIG_BRCT_BRCA1_2	1	1	I	.(S)..F.K	0.000116928
LIG_BRCT_MDC1_1	1	1	C	.(S)..Y$	2.6339e-06
LIG_CaM_IQ_9	59	0	I	[ACLIVTM][^P][^P][ILVMFCT]Q[^P][^P][^P][RK][^P]{4,5}[RKQ][^P][^P]	6.36806e-05
LIG_CaMK_CASK_1	6	6	I	((SP)|([ED].{0,1}))[IV]W[IVL].R	1.3258e-06
LIG_CAP-Gly_1	3	1	C	[ED].{0,2}[ED].{0,2}[EDQ].{0,1}[YF]$	3.963e-06
LIG_CAP-Gly_2	1	1	C	.W[RK][DE]GCY$	0
LIG_CID_NIM_1	1	1	I	[DE][DEN][DEN]D[GDN]Y.P..	4.4e-08
LIG_Clathr_ClatBox_1	18	16	I	L[IVLMF].[IVLMF][DE]	0.000340551
LIG_Clathr_ClatBox_2	2	2	I	.[NP]W[DES].W	1.4628e-06
LIG_CNOT1_NIM_1	10	10	I	[FY][^P].[WFY][^P]DY..L	5.44e-08
LIG_CORNRBOX	2	1	I	L[^P]{2,2}[HI]I[^P]{2,2}[IAV][IL]	1.0272e-06
LIG_CSK_EPIYA_1	13	7	I	EP[IL]Y[TAG]	2.4676e-06
LIG_CSL_BTD_1	18	14	I	[AFILMPTVW]W[FHILMPSTVW]P	0.000127843
LIG_CtBP_PxDLS_1	31	28	I	(P[LVIPME][DENS][LM][VASTRG])|(G[LVIPME][DENS][LM][VASTRG]((K)|(.[KR])))	0.000117291
LIG_DCNL_PONY_1	2	2	N	^M[MIL].[MIL]	4.869e-07
LIG_deltaCOP1_diTrp_1	5	4	I	[DE]{1,3}.{0,2}W.{1,6}[WF]	0.000501108
LIG_Dynein_DLC8_1	9	9	I	[^P].[KR].TQT	2.26342e-05
LIG_EABR_CEP55_1	6	6	I	.A.GPP.{2,3}Y.	1.381e-06
LIG_EF_ALG2_ABM_1	9	9	I	P[PG]{0,1}YP.{1,6}Y[QS]{0,1}P	1.3639e-06
LIG_EF_ALG2_ABM_2	3	3	I	P.P.{0,1}GF	2.41458e-05
LIG_EH_1	87	33	I	.NPF.	5.86028e-05
LIG_EH1_1	10	10	I	.[FYH].[IVM][^WFYP][^WFYP][ILM][ILMV].	7.85798e-05
LIG_eIF4E_1	13	13	I	Y....L[VILMF]	0.000189127
LIG_eIF4E_2	5	5	I	Y.PP.[ILMV]R	1.3207e-06
LIG_EVH1_1	19	10	I	([FYWL]P.PP)|([FYWL]PP[ALIVTFY]P)	0.000123675
LIG_EVH1_2	6	6	I	PP..F	0.000163247
LIG_EVH1_3	3	3	I	[FY].[FW].....[LMVIF]P.P[DE]	1.855e-07
LIG_FAT_LD_1	4	3	I	[LV][DE][^P][LM][LM][^P][^P]L[^P]	6.9005e-06
LIG_FHA_1	5	5	I	..(T)..[ILV].	0.00866224
LIG_FHA_2	6	5	I	..(T)..[DE].	0.00828644
LIG_FXI_DFP_1	5	4	I	[FYWHIL].DF[PD]	2.19692e-05
LIG_FZD_DVL_PDZ	9	9	I	W.{0,1}[VIL].[ST].KA{0,1}T...W	4.4e-09
LIG_G3BP_FGDF_1	9	6	I	[FYLIMV].FG[DES]F	1.1954e-06
LIG_GBD_Chelix_1	12	6	I	[ILV][VA][^P][^P][LI][^P][^P][^P][LM]	9.79156e-05
LIG_GLEBS_BUB3_1	5	5	I	[EN][FYLW][NSQ].EE[ILMVF][^P][LIVMFA]	9.069e-07
LIG_GSK3_LRP6_1	8	4	I	(([CP]PP)|(PP[TP]))[ST]P[^P][TS]{0,1}	3.72917e-05
LIG_GYF	3	2	I	[QHR].{0,1}P[PL]PP[GS]H[RH]	1.69e-08
LIG_HCF-1_HBM_1	17	17	I	[DE]H.Y	5.07386e-05
LIG_HOMEOBOX	16	16	I	[FY][DEP]WM	9.953e-07
LIG_HP1_1	9	9	I	P[MVLIRWY]V[MVLIAS][LM]	3.37814e-05
LIG_IBAR_NPY_1	7	7	I	NPY	4.51387e-05
LIG_IBS_1	0	0	I	G[FL]PGER..G	1.98e-08
LIG_Integrin_isoDGR_1	8	4	I	NGR	0.000159725
LIG_IRF3_LxIS_1	5	5	I	..L.I(S)	0.000205305
LIG_KEPE_1	0	0	I	[VILMFT]K.EP.[DE]	1.73279e-05
LIG_KEPE_2	0	0	I	[VILMFT]K.EP.{2,3}[DE]	3.46557e-05
LIG_KEPE_3	0	0	I	[VILMFT]K.EP....[DE]	1.73279e-05
LIG_KLC1_WD_1	22	15	I	[LMTAFSRI][^KRG]W[DE].{3,5}[LIVMFPA]	0.000353763
LIG_LIR_Apic_2	1	1	I	[EDST].{0,2}[WFY]..P	0.00337096
LIG_LIR_Gen_1	21	14	I	[EDST].{0,2}[WFY]..[ILV]	0.00520028
LIG_LIR_LC3C_4	1	1	I	[EDST].{0,2}LVV	0.000136861
LIG_LIR_Nem_3	1	1	I	[EDST].{0,2}[WFY]..[ILVFY]	0.0063621
LIG_LRP6_Inhibitor_1	3	3	I	([VILA]..N.I[RK])|([VILA].PN.IG.{0,6}[RK])	2.62997e-05
LIG_LYPXL_L_2	3	3	I	[LM]YP...[LI][^P][^P][LI]	1.0104e-06
LIG_LYPXL_S_1	15	12	I	[LM]YP.[LI]	1.23088e-05
LIG_MAD2	6	6	I	[KR][IV][LV].....P	0.000101063
LIG_MLH1_MIPbox_1	6	5	I	.S.[FY][F]	6.21244e-05
LIG_Mtr4_Air2_1	3	3	I	GRYFG	9.06e-08
LIG_Mtr4_Trf4_1	4	2	I	[LFVAIMW].{3,5}[DE][FY][IL][SAPGK][FL].{3,6}[DE]{3}	1.441e-07
LIG_Mtr4_Trf4_2	3	3	I	Q[RGQ]DF[LI][PS]L[DE]	2e-09
LIG_MYND_1	6	4	I	P.L.P	0.000649937
LIG_MYND_2	1	1	I	PP.LI	1.75334e-05
LIG_MYND_3	2	2	I	[LMV]P.LE	8.44439e-05
LIG_NBox_RRM_1	2	2	I	F..A[ILV]..A..[ILV]	2.142e-06
LIG_NRBOX	24	10	I	[^P]L[^P][^P]LL[^P]	0.000262764
LIG_OCRL_FandH_1	3	3	I	.F[^P][^P][KRIL]H[^P][^P][YLMFH][^P]...	9.7724e-06
LIG_PALB2_WD40_1	1	1	I	....WF..L	9.1921e-06
LIG_PAM2_1	22	19	I	..[LFP][NS][PIVTAFL].A..(([FY].[PYLF])|(W..)).	9.9539e-06
LIG_PAM2_2	4	4	I	((WPP)|([FL][PV][APQ]))EF.PG.PWKG.	0
LIG_PCNA_PIPBox_1	18	17	N	((^.{0,3})|(Q)).[^FHWY][ILM][^P][^FHILVWYP][HFM][FMY]..	1.6645e-06
LIG_PDZ_Class_1	47	47	C	...[ST].[ACVILF]$	7.25453e-05
LIG_PDZ_Class_2	13	13	C	...[VLIFY].[ACVILF]$	7.88852e-05
LIG_PDZ_Class_3	1	1	C	...[DE].[ACVILF]$	6.16821e-05
LIG_PDZ_Wminus1_1	27	27	C	.W[ACGILV]$	3.7176e-06
LIG_Pex14_1	27	6	I	W...[FY]	0.000222625
LIG_Pex14_2	2	2	I	F...[WF]	0.000462812
LIG_Pex14_3	1	1	I	LV.EF[LM]	5.002e-07
LIG_Pex14_4	0	0	I	MM[NDE][EDNAG]F[LMA]	6.23e-08
LIG_Pex3_1	1	1	I	L..LL...L..F	5.24e-07
LIG_PROFILIN_1	16	7	I	PPP[PA]P((P[LGP])|([LG]P))	4.881e-07
LIG_PTAP_UEV_1	25	22	I	.P[TS]AP.	0.000108061
LIG_PTB_Apo_2	19	16	I	(.[^P].NP.[FY].)|(.[ILVMFY].N..[FY].)	0.000310821
LIG_PTB_Phospho_1	17	13	I	(.[^P].NP.(Y))|(.[ILVMFY].N..(Y))	0.00013524
LIG_Rb_LxCxE_1	44	4	C	([DEST]|^).{0,4}[LI].C.E.{1,4}[FLMIVAWPHY].{0,8}([DEST]|$)	0.000541725
LIG_Rb_pABgroove_1	3	3	I	..[LIMV]..[LM][FY]D.	2.47481e-05
LIG_REV1ctd_RIR_1	10	9	I	..FF[^P]{0,2}[KR]{1,2}[^P]{0,4}	0.000535018
LIG_RGD	21	19	I	RGD	0.000236618
LIG_RPA_C_Fungi	1	1	I	[^P][MIALVF][^P][^P][NSHRA]R[^P][^P][ASV][^P][^P][RKLIA][RQLIVA]	5.6372e-05
LIG_RPA_C_Insects	0	0	I	[^P][MIAL][^P][^P][NKS][KRLQH][^P][^P]A[^P][^P][RKLI][RKL][^P][^P][KR]	1.8314e-06
LIG_RPA_C_Plants	0	0	I	R[MIVAS][^P][^P][NQ][KRL][^P][^P]A[^P][^P][RK]	1.5766e-06
LIG_RPA_C_Vert	4	4	I	[KRS]I[^P][^P][NK][KR][^P][^P]A[^P][^P][RKL][RKL][^P][^P][RK]	1.21e-08
LIG_RRM_PRI_1	3	1	I	.[ILVM]LG..P.	8.39114e-05
LIG_Rrp6Rrp47_Mtr4_1	5	5	I	[ED]LF[^P][VC]F.{0,1}[ED]	4.76e-08
LIG_SH2_GRB2	0	12	I	(Y)([EDST]|[MLIVAFYQ])N.	0.000301856
LIG_SH2_PTP2	1	1	I	(Y)[IV].[VILP]	0.000245393
LIG_SH2_SRC	23	18	I	(Y)[QDEVAIL][DENPYHI][IPVGAHS]	0.000872937
LIG_SH2_STAT3	9	6	I	(Y)..Q	0.000797496
LIG_SH2_STAT5	19	13	I	(Y)[VLTFIC]..	0.00329587
LIG_SH2_STAT6	1	1	I	G(Y)[KQ].F	2.2572e-06
LIG_SH3_1	5	4	I	[RKY]..P..P	0.00123698
LIG_SH3_2	18	15	I	P..P.[KR]	0.00111124
LIG_SH3_3	16	11	I	...[PV]..P	0.0131729
LIG_SH3_4	2	2	I	KP..[QK]...	0.000678138
LIG_SH3_5	3	3	I	P..DY	6.68687e-05
LIG_Sin3_1	4	4	I	[LIV]..[LM]L.AA.[FY][LI]	1.76e-08
LIG_Sin3_2	3	3	I	[FHYM].A[AV].[VAC]L[MV].[MI]	1.94e-08
LIG_Sin3_3	2	2	I	[FA].[LA][LV][LVI]..[AM]	2.19698e-05
LIG_SPRY_1	2	2	I	[ED][LIV]NNN[^P]	7.112e-07
LIG_SUFU_1	5	5	I	[SV][CY]GH[LIF][LAST][GAIV].	5.52e-08
LIG_SUMO_SIM_anti_2	16	12	I	[DEST]{1,10}.{0,1}[VIL][DESTVILMA][VIL][VILM].[DEST]{0,5}	0.00234949
LIG_SUMO_SIM_par_1	33	24	I	[DEST]{0,5}.[VILPTM][VIL][DESTVILMA][VIL].{0,1}[DEST]{1,10}	0.0045452
LIG_SxIP_EBH_1	8	4	I	([KR][^ED]{0,5}[ST].IP[^ED]{5,5})|([^ED]{5,5}[ST].IP[^ED]{0,5}[KR])	0.000209646
LIG_TPR	9	9	C	EEVD$	3.23e-08
LIG_TRAF2_1	14	9	I	[PSAT].[QE]E	0.00429981
LIG_TRAF2_2	1	1	I	P.Q..D	0.00026668
LIG_TRAF6	20	9	I	..P.E..[FYWHDE].	0.00171472
LIG_TRFH_1	3	3	I	[FY].L.P	0.000224005
LIG_TYR_ITAM	7	0	I	[DEN]..(Y)..[LI].{6,12}(Y)..[LI]	2.4251e-06
LIG_TYR_ITIM	7	7	I	[ILV].(Y)..[ILV]	0.000299241
LIG_TYR_ITSM	12	6	I	..T.(Y)..[IV]	6.09445e-05
LIG_UBA3_1	2	2	I	[ILM][ILMF].{1,2}[ILM].{0,4}K	0.00119616
LIG_UFM1_UFIM_1	1	1	I	[ND].WGI.[LIV][VMLI].{0,1}[ED]	7.7e-09
LIG_ULM_U2AF65_1	8	5	I	[KR]{1,4}[KR].[KR]W.	1.52757e-05
LIG_Vh1_VBS_1	12	0	I	[VMIL][MILFYPA][^P][TASKHC][AVSC][^P][^P][ILVM][^P][^P][^P][LMTVI][^P][^P][LMV][ILVMA][^P][^P][AIVLMT]	5.538e-07
LIG_WD40_WDR5_VDV_1	3	3	I	[ED].{0,3}[VIL]D[VI]	0.000293885
LIG_WD40_WDR5_VDV_2	2	1	I	[EDSTY].{0,4}[VIPLA][TSDEKR][ILVA]	0.0467786
LIG_WD40_WDR5_WIN_1	7	7	I	[SCA]AR[STCA][EQR][PGILVM][HYFQNKRLVI]	6.437e-06
LIG_WD40_WDR5_WIN_2	4	4	I	[STCA][CSAGV]R[STCAV][EQR][PGALV][LFYHRK]	2.75521e-05
LIG_WD40_WDR5_WIN_3	3	3	I	[SCA][AFWHSV][KR][TAS][DEQR][GP][RKYFWIVAM]..[IVM]	2.0257e-06
LIG_WH1	3	3	I	ES[RK][FY].F[HR][PST][IVLM][DES][DE]	1e-10
LIG_WRPW_1	20	20	C	[WFY]RP[WFY].{0,7}$	1.333e-07
LIG_WRPW_2	2	2	I	[WFY][KR]P[WFY]	1.82474e-05
LIG_WW_1	28	26	I	PP.Y	0.000125741
LIG_WW_2	3	3	I	PPLP	6.12871e-05
LIG_WW_3	1	1	I	.PPR.	0.000567323
MOD_ASX_betaOH_EGF	5	5	I	C.([DN]).{4,4}[FY].C.C	2.5e-09
MOD_CAAXbox	15	15	C	(C)[^DENQ][LIVMF].$	2.446e-06
MOD_CDK_SPK_2	18	16	I	...([ST])P[RK]	0.00192872
MOD_CDK_SPxK_1	26	20	I	...([ST])P.[KR]	0.00192872
MOD_CDK_SPxxK_3	25	25	I	...([ST])P..[RK]	0.00192872
MOD_CK1_1	2	2	I	S..([ST])...	0.0170407
MOD_CK2_1	10	5	I	...([ST])..E	0.0145681
MOD_CMANNOS	24	8	I	(W)..W	4.69225e-05
MOD_Cter_Amidation	0	0	I	(.)G[RK][RK]	0.00115503
MOD_GlcNHglycan	6	2	I	[ED]{0,3}.(S)[GA].	0.0179191
MOD_GSK3_1	22	13	I	...([ST])...[ST]	0.0267866
MOD_LATS_1	22	8	I	H.[KR]..([ST])[^P]	0.000477646
MOD_N-GLC_1	156	33	I	.(N)[^P][ST]..	0.00501782
MOD_N-GLC_2	5	5	I	(N)[^P]C	0.000297299
MOD_NEK2_1	3	3	I	[FLM][^P][^P]([ST])[^DEP][^DE]	0.00979829
MOD_NEK2_2	0	0	I	[WYPCAG][^P][^P]([ST])[IFCVML][KRHYF]	0.00129503
MOD_NMyristoyl	48	48	N	^M{0,1}(G)[^EDRKHPFYW]..[STAGCN][^P]	2.50193e-05
MOD_OFUCOSY	4	3	I	C.{3,5}([ST])C	4.61694e-05
MOD_OGLYCOS	2	2	I	C.(S).PC	9.232e-07
MOD_PIKK_1	30	22	I	...([ST])Q..	0.00923011
MOD_PK_1	1	1	I	[RK]..(S)[VI]..	0.000941754
MOD_PKA_1	25	22	I	[RK][RK].([ST])[^P]..	0.00231509
MOD_PKA_2	28	22	I	.R.([ST])[^P]..	0.00945753
MOD_PKB_1	20	15	I	R.R..([ST])[^P]..	0.000603409
MOD_Plk_1	44	27	I	.[DNE][^PG][ST](([FYILMVW]..)|([^PEDGKN][FWYLIVM]).)	0.00767434
MOD_Plk_2-3	3	3	I	[DE]..([ST])[EDILMVFWY](([DE].)|(.[DE]))	0.002175
MOD_Plk_4	7	5	I	..[^IRFW]([ST])[ILMVFWY][ILMVFWY].	0.00601927
MOD_PRMT_GGRGG_1	24	16	I	GGRGG	1.9086e-06
MOD_ProDKin_1	36	24	I	...([ST])P..	0.0154332
MOD_SPalmitoyl_2	2	2	I	G(C)M[GS][CL][KP]C	3e-10
MOD_SPalmitoyl_4	6	6	N	^M{0,1}G(C)..S[AKS]	3.26e-08
MOD_SUMO_for_1	45	34	I	[VILMAFP](K).E	0.001914
MOD_SUMO_rev_2	20	14	I	[SDE].{0,5}[DE].(K).{0,1}[AIFLMPSTV]	0.0128026
MOD_TYR_CSK	12	12	I	[TAD][EA].Q(Y)[QE].[GQA][PEDLS]	2.926e-07
MOD_TYR_DYR	9	9	I	..[RKTC][IVL]Y[TQHS](Y)[IL]QSR	1e-10
MOD_WntLipid	1	1	I	[ETA](C)[QERK]..F...RWNC[ST]	0
TRG_AP2beta_CARGO_1	4	3	I	[DE].{1,2}F[^P][^P][FL][^P][^P][^P]R	1.81693e-05
TRG_Cilium_Arf4_1	1	1	C	QV.P.$	4.319e-07
TRG_Cilium_RVxP_2	2	2	I	RV.P.	0.000273136
TRG_ENDOCYTIC_2	15	15	I	Y..[LMVIF]	0.00258749
TRG_ER_diArg_1	27	23	I	([LIVMFYWPR]R[^YFWDE]{0,1}R)|(R[^YFWDE]{0,1}R[LIVMFYWPR])	0.00536927
TRG_ER_diLys_1	14	12	C	K.{0,1}K.{2,3}$	2.67747e-05
TRG_ER_FFAT_1	29	3	I	[EDS].{0,4}[ED][FY][FYKREM][DE][AC].{1,2}[EDST]	1.03394e-05
TRG_ER_FFAT_2	7	7	I	[EDS].{0,4}[EDSQN][FY][FYMITH]([ST])[ACP].{1,2}[EDST]	3.81958e-05
TRG_ER_KDEL_1	12	12	C	[KRHQSAP][DENQT]EL$	1.6137e-06
TRG_Golgi_diPhe_1	11	11	C	Q.{6,6}FF.{6,7}$	6.8e-08
TRG_LysEnd_APsAcLL_1	16	16	I	[DERQ]...L[LVI]	0.00275767
TRG_LysEnd_APsAcLL_3	3	3	I	[DET]E[RK].PL[LI]	1.5246e-06
TRG_LysEnd_GGAAcLL_1	6	6	C	D..LL.{1,2}$	9.585e-07
TRG_LysEnd_GGAAcLL_2	4	4	I	S[LW]LD[DE]EL[LM]	2.5e-09
TRG_NES_CRM1_1	18	13	I	([DEQ].{0,1}[LIM].{2,3}[LIVMF][^P]{2,3}[LMVF].[LMIV].{0,3}[DE])|([DE].{0,1}[LIM].{2,3}[LIVMF][^P]{2,3}[LMVF].[LMIV].{0,3}[DEQ])	0.000762614
TRG_NLS_Bipartite_1	9	0	I	[KR][KR].{7,15}[^DE]((K[RK])|(RK))(([^DE][KR])|([KR][^DE]))[^DE]	0.000258797
TRG_NLS_MonoCore_2	17	15	I	[^DE]((K[RK])|(RK))[KRP][KR][^DE]	0.000234485
TRG_NLS_MonoExtC_3	18	17	I	[^DE]((K[RK])|(RK))(([^DE][KR])|([KR][^DE]))(([PKR])|([^DE][DE]))	0.000725182
TRG_NLS_MonoExtN_4	26	19	I	(([PKR].{0,1}[^DE])|([PKR]))((K[RK])|(RK))(([^DE][KR])|([KR][^DE]))[^DE]	0.00127639
TRG_Pf-PMV_PEXEL_1	24	24	I	(R.[LI].[EDQ])|(R.L..[EDQ])|(K.L.E)	0.00216051
TRG_PTS1	5	5	C	(.[SAPTC][KRH][LMFI]$)|([KRH][SAPTC][NTS][LMFI]$)	1.51919e-05
TRG_PTS2	2	2	N	^.{1,40}R[^P][^P][^P][LIV][^P][^P][HQ][LIF]	3.9391e-06
